# Highly multiplexed molecular and cellular mapping of breast cancer tissue in three dimensions using mass tomography

**DOI:** 10.1101/2020.05.24.113571

**Authors:** Raúl Catena, Alaz Özcan, Laura Kütt, Alex Plüss, IMAXT Consortium, Peter Schraml, Holger Moch, Bernd Bodenmiller

## Abstract

A holistic understanding of tissue and organ structures and their functions requires the detection of molecular constituents in their original three-dimensional (3D) context. Imaging mass cytometry (IMC) makes possible the detection of up to 40 antigens and specific nucleic acids simultaneously using metal-tagged antibodies or nucleic acid probes, respectively, but has so far been restricted to two-dimensional imaging. To enable use of IMC for 3D tissue analyses, we developed mass tomography, which combines quasi deformation-free serial sectioning with novel computational methods. We utilized mass tomography to analyze a breast cancer sample. The resulting 3D representation reveals spatial and cellular heterogeneity, preferential cell-to-cell interactions, detailed tissue-architecture motifs, and the unique microenvironment of a micro-invasion, where micro-metastases clonality is examined, showing that cells arising from the same invasive area, displaying very distinct phenotypes, are all able to produce initial invasive lesions. Mass tomography will provide invaluable insights into the tissue microenvironment, cellular neighborhoods, and tissue organization.
