## Supplementary material for "Highly multiplexed molecular and cellular mapping of breast cancer tissue in three dimensions using mass tomography": IMAXT Consortium members

### Sheet: Sheet1
Surname	First name	Role	ORCid	Affiliation
Hannon	Gregory J	Co-I	https://orcid.org/0000-0003-4021-3898	Cancer Research UK Cambridge Institute, Li Ka Shing Centre, University of Cambridge, Cambridge CB2 0RE, UK
Battistoni	Giorgia	Postdoc	https://orcid.org/0000-0003-1257-9120	Cancer Research UK Cambridge Institute, Li Ka Shing Centre, University of Cambridge, Cambridge CB2 0RE, UK
Bressan	Dario	IMAXT Lab Head	https://orcid.org/0000-0003-3592-699X	Cancer Research UK Cambridge Institute, Li Ka Shing Centre, University of Cambridge, Cambridge CB2 0RE, UK
Cannell	Ian Gordon	Postdoc	https://orcid.org/0000-0001-5832-9210	Cancer Research UK Cambridge Institute, Li Ka Shing Centre, University of Cambridge, Cambridge CB2 0RE, UK
Casbolt	Hannah	Research Assistant		Cancer Research UK Cambridge Institute, Li Ka Shing Centre, University of Cambridge, Cambridge CB2 0RE, UK
Fatemi	Atefeh	Research Assistant		Cancer Research UK Cambridge Institute, Li Ka Shing Centre, University of Cambridge, Cambridge CB2 0RE, UK
Jauset	Cristina	PhD student		Cancer Research UK Cambridge Institute, Li Ka Shing Centre, University of Cambridge, Cambridge CB2 0RE, UK
Kovačević	Tatjana	PhD student	https://orcid.org/0000-0001-8731-2426	Cancer Research UK Cambridge Institute, Li Ka Shing Centre, University of Cambridge, Cambridge CB2 0RE, UK
Mulvey	Claire M	Postdoc	https://orcid.org/0000-0002-2989-2052	Cancer Research UK Cambridge Institute, Li Ka Shing Centre, University of Cambridge, Cambridge CB2 0RE, UK
Nugent	Fiona	PhD student	https://orcid.org/0000-0001-8148-0867	Cancer Research UK Cambridge Institute, Li Ka Shing Centre, University of Cambridge, Cambridge CB2 0RE, UK
Paez Ribes	Marta	Postdoc		Cancer Research UK Cambridge Institute, Li Ka Shing Centre, University of Cambridge, Cambridge CB2 0RE, UK
Pearsall	Isabella	PhD student		Cancer Research UK Cambridge Institute, Li Ka Shing Centre, University of Cambridge, Cambridge CB2 0RE, UK
Qosaj	Fatime	PhD student		Cancer Research UK Cambridge Institute, Li Ka Shing Centre, University of Cambridge, Cambridge CB2 0RE, UK
Sawicka	Kirsty	Postdoc	https://orcid.org/0000-0003-4195-6327	Cancer Research UK Cambridge Institute, Li Ka Shing Centre, University of Cambridge, Cambridge CB2 0RE, UK
Wild	Sophia A	PhD student	https://orcid.org/0000-0003-0397-6255	Cancer Research UK Cambridge Institute, Li Ka Shing Centre, University of Cambridge, Cambridge CB2 0RE, UK
Williams	Elena	Research Assistant		Cancer Research UK Cambridge Institute, Li Ka Shing Centre, University of Cambridge, Cambridge CB2 0RE, UK
Aparicio	Samuel	Co-I	https://orcid.org/0000-0002-0487-9599	Department of Molecular Oncology, BC Cancer, part of the Provincial Health Services Authority, Vancouver, BC, Canada; Department of Pathology and Laboratory Medicine, University of British Columbia, Vancouver, BC, Canada
Laks	Emma	PhD student		Department of Molecular Oncology, BC Cancer, part of the Provincial Health Services Authority, Vancouver, BC, Canada; Department of Pathology and Laboratory Medicine, University of British Columbia, Vancouver, BC, Canada
Li	Yangguang	Postdoc		Department of Molecular Oncology, BC Cancer, part of the Provincial Health Services Authority, Vancouver, BC, Canada
O'Flanagan	Ciara H	Postdoc	https://orcid.org/0000-0002-4570-7347	Department of Molecular Oncology, BC Cancer, part of the Provincial Health Services Authority, Vancouver, BC, Canada
Smith	Austin	Undergraduate student		Department of Molecular Oncology, BC Cancer, part of the Provincial Health Services Authority, Vancouver, BC, Canada
Ruiz	Teresa	Technician		Department of Molecular Oncology, BC Cancer, part of the Provincial Health Services Authority, Vancouver, BC, Canada
Lai	Daniel	Senior Bioinformatics Scientist		Department of Molecular Oncology, BC Cancer, part of the Provincial Health Services Authority, Vancouver, BC, Canada; Department of Pathology and Laboratory Medicine, University of British Columbia, Vancouver, BC, Canada
Andrew	Roth	IMAXT Affiliate	https://orcid.org/0000-0003-3422-8823	Department of Molecular Oncology, BC Cancer, part of the Provincial Health Services Authority and Department of Computer Science and Department of Pathology and Laboratory Medicine, University of British Columbia, Vancouver, BC, Canada.
Balasubramanian	Shankar	Co-I		Cancer Research UK Cambridge Institute, Li Ka Shing Centre, University of Cambridge, Cambridge CB2 0RE, UK; Department of Chemistry, University of Cambridge, Lensfield Road, Cambridge, CB2 1EW, UK; School of Clinical Medicine, University of Cambridge, Cambridge, CB2 0SP, UK.
Lee	Maximillian	Postdoc		Cancer Research UK Cambridge Institute, Li Ka Shing Centre, University of Cambridge, Cambridge CB2 0RE, UK; Department of Chemistry, University of Cambridge, Lensfield Road, Cambridge, CB2 1EW, UK
Bodenmiller	Bernd	Co-I		Institute of Molecular Life Sciences, University of Zurich, Zurich 8057, Switzerland --> as of 01-01-20 change to Department of Quantitative Biomedicine, , University of Zurich, Zurich 8057, Switzerland
Burger	Marcel	Postdoc	https://orcid.org/0000-0002-9904-2547	Institute of Molecular Life Sciences, University of Zurich, Zurich 8057, Switzerland --> as of 01-01-20 change to Department of Quantitative Biomedicine, , University of Zurich, Zurich 8057, Switzerland
Kuett	Laura	PhD student		Institute of Molecular Life Sciences, University of Zurich, Zurich 8057, Switzerland --> as of 01-01-20 change to Department of Quantitative Biomedicine, , University of Zurich, Zurich 8057, Switzerland
Tietscher	Sandra	PhD student		Institute of Molecular Life Sciences, University of Zurich, Zurich 8057, Switzerland --> as of 01-01-20 change to Department of Quantitative Biomedicine, , University of Zurich, Zurich 8057, Switzerland
Windhager	Jonas	PhD student	https://orcid.org/0000-0002-2111-5291	Institute of Molecular Life Sciences, University of Zurich, Zurich 8057, Switzerland --> as of 01-01-20 change to Department of Quantitative Biomedicine, , University of Zurich, Zurich 8057, Switzerland
Boyden	Edward S	Co-I		McGovern Institute, Departments of Biological Engineering and Brainand Cognitive Sciences, Massachusetts Institute of Technology,Cambridge, Massachusetts, USA
Alon	Shahar	Research Affiliate		McGovern Institute, Departments of Biological Engineering and Brainand Cognitive Sciences, Massachusetts Institute of Technology,Cambridge, Massachusetts, USA
Cui	Yi	Research Staff		McGovern Institute, Departments of Biological Engineering and Brainand Cognitive Sciences, Massachusetts Institute of Technology,Cambridge, Massachusetts, USA
Emenari	Amauche	PhD student		McGovern Institute, Departments of Biological Engineering and Brainand Cognitive Sciences, Massachusetts Institute of Technology,Cambridge, Massachusetts, USA
Goodwin	Dan	PhD student		McGovern Institute, Departments of Biological Engineering and Brainand Cognitive Sciences, Massachusetts Institute of Technology,Cambridge, Massachusetts, USA
Karagiannis	Emmanouil D	Research Staff		McGovern Institute, Departments of Biological Engineering and Brainand Cognitive Sciences, Massachusetts Institute of Technology,Cambridge, Massachusetts, USA
Sinha	Anubhav	PhD student		McGovern Institute, Departments of Biological Engineering and Brainand Cognitive Sciences, Massachusetts Institute of Technology,Cambridge, Massachusetts, USA
Wassie	Asmamaw T	Postdoc		McGovern Institute, Departments of Biological Engineering and Brainand Cognitive Sciences, Massachusetts Institute of Technology,Cambridge, Massachusetts, USA
Caldas	Carlos	Co-I		Department of Oncology and Cancer Research UK Cambridge Institute, University of Cambridge, Cambridge, CB2 0RE, UK
Bruna	Alejandra	Postdoc		Department of Oncology and Cancer Research UK Cambridge Institute, University of Cambridge, Cambridge, CB2 0RE, UK
Callari	Maurizio	Postdoc		Cancer Research UK Cambridge Institute, Li Ka Shing Centre, University of Cambridge, Cambridge CB2 0RE, UK
Greenwood	Wendy	RA		Cancer Research UK Cambridge Institute, Li Ka Shing Centre, University of Cambridge, Cambridge CB2 0RE, UK
Lerda	Giulia	PhD student		Cancer Research UK Cambridge Institute, Li Ka Shing Centre, University of Cambridge, Cambridge CB2 0RE, UK
Eyal-Lubling	Yaniv	Postdoc		Department of Oncology and Cancer Research UK Cambridge Institute, University of Cambridge, Cambridge, CB2 0RE, UK
Rueda	Oscar M	Postdoc		Department of Oncology and Cancer Research UK Cambridge Institute, University of Cambridge, Cambridge, CB2 0RE, UK
Shea	Abigail	PhD Student		Department of Oncology and Cancer Research UK Cambridge Institute, University of Cambridge, Cambridge, CB2 0RE, UK
Harris	Owen	Co-I		Súil Interactive Ltd, Dame Lane, Dublin, UK
Becker	Robby	Lead Programmer		Súil Interactive Ltd, Dame Lane, Dublin, UK
Grimaldi	Flaminia	Lead Artist		Súil Interactive Ltd, Dame Lane, Dublin, UK
Harris	Suvi	Liaison with science groups		Súil Interactive Ltd, Dame Lane, Dublin, UK
Vogl	Sara Lisa	VR Designer		Súil Interactive Ltd, Dame Lane, Dublin, UK
Weselak	Joanna	Animation Specialist		Súil Interactive Ltd, Dame Lane, Dublin, UK
Joyce	Johanna A	Co-I		Department of Oncology and Ludwig Institute for Cancer Research, University of Lausanne, Lausanne, Switzerland
Watson	Spencer S	Postdoc	https://orcid.org/0000-0002-5583-1544	Department of Oncology and Ludwig Institute for Cancer Research, University of Lausanne, Lausanne, Switzerland
Shah	Sohrab P	Co-I	https://orcid.org/0000-0001-6402-523X	Department of Molecular Oncology, British Columbia Cancer Research Centre, Vancouver, BC, Canada; Department of Pathology and Laboratory Medicine, University of British Columbia, Vancouver, BC, Canada; Computational Oncology, Department of Epidemiology and Biostatistics, Memorial Sloan Kettering Cancer Center, New York, USA
McPherson	Andrew	Bioinformatician		Department of Molecular Oncology, British Columbia Cancer Research Centre, Vancouver, BC, Canada; Computational Oncology, Department of Epidemiology and Biostatistics, Memorial Sloan Kettering Cancer Center, New York, USA
Vázquez-García	Ignacio	Postdoc		Computational Oncology, Department of Epidemiology and Biostatistics, Memorial Sloan Kettering Cancer Center, New York, USA
Tavare'	Simon	Co-I		Cancer Research UK Cambridge Institute, Li Ka Shing Centre, University of Cambridge, Cambridge CB2 0RE, UK; Herbert and Florence Irving Institute for Cancer Dynamics, Columbia University, New York, NY, USA; New York Genome Center, New York, NY, USA
Dinh	Khanh N	Postdoc		Herbert and Florence Irving Institute for Cancer Dynamics, Columbia University, New York, NY, USA
Fisher	Eyal	PhD student		Cancer Research UK Cambridge Institute, Li Ka Shing Centre, University of Cambridge, Cambridge CB2 0RE, UK
Kunes	Russell	PhD student		Herbert and Florence Irving Institute for Cancer Dynamics, Columbia University, New York, NY, USA
Walton	Nicholas A	Co-I	https://orcid.org/0000-0003-3983-8778	Institute of Astronomy, University of Cambridge, Madingley Road, Cambridge, CB3 0HA, UK
Al Sa'd	Mohammad	Postdoc		Institute of Astronomy, University of Cambridge, Madingley Road, Cambridge, CB3 0HA, UK
Chornay	Nick	PhD student		Institute of Astronomy, University of Cambridge, Madingley Road, Cambridge, CB3 0HA, UK
Dariush	Ali	Postdoc		Institute of Astronomy, University of Cambridge, Madingley Road, Cambridge, CB3 0HA, UK
González-Solares	Eduardo A	Postdoc		Institute of Astronomy, University of Cambridge, Madingley Road, Cambridge, CB3 0HA, UK
González-Fernández	Carlos	Postdoc		Institute of Astronomy, University of Cambridge, Madingley Road, Cambridge, CB3 0HA, UK
Küpcü Yoldaş	Aybüke	Postdoc		Institute of Astronomy, University of Cambridge, Madingley Road, Cambridge, CB3 0HA, UK
Millar	Neil	Technician		Institute of Astronomy, University of Cambridge, Madingley Road, Cambridge, CB3 0HA, UK
Zhuang	Xiaowei	Co-I		Howard Hughes Medical Institute, Harvard University, Cambridge, MA 02138, USA; Department of Physics, Harvard University, Cambridge, MA 02138, USA; Department of Chemistry and Chemical Biology, Harvard University, Cambridge, MA 02138, USA
Fan	Jean	Postdoc		Howard Hughes Medical Institute, Harvard University, Cambridge, MA 02138, USA; Department of Physics, Harvard University, Cambridge, MA 02138, USA; Department of Chemistry and Chemical Biology, Harvard University, Cambridge, MA 02138, USA
Lee	Hsuan	PhD student		Howard Hughes Medical Institute, Harvard University, Cambridge, MA 02138, USA; Department of Physics, Harvard University, Cambridge, MA 02138, USA; Department of Chemistry and Chemical Biology, Harvard University, Cambridge, MA 02138, USA
Sepúlveda	Leonardo A	Postdoc	https://orcid.org/0000-0003-3602-1009	Howard Hughes Medical Institute, Harvard University, Cambridge, MA 02138, USA; Department of Physics, Harvard University, Cambridge, MA 02138, USA; Department of Chemistry and Chemical Biology, Harvard University, Cambridge, MA 02138, USA
Xia	Chenglong	PhD student	https://orcid.org/0000-0002-5895-6342	Howard Hughes Medical Institute, Harvard University, Cambridge, MA 02138, USA; Department of Physics, Harvard University, Cambridge, MA 02138, USA; Department of Chemistry and Chemical Biology, Harvard University, Cambridge, MA 02138, USA
Zheng	Pu	PhD student		Howard Hughes Medical Institute, Harvard University, Cambridge, MA 02138, USA; Department of Physics, Harvard University, Cambridge, MA 02138, USA; Department of Chemistry and Chemical Biology, Harvard University, Cambridge, MA 02138, USA
